# Spatial ciliary signaling regulates the dorsal/ventral regionalization of human brain organoids

**DOI:** 10.1101/2024.07.18.604098

**Authors:** Issei S. Shimada, Akari Goto, Yutaka Hashimoto, Hiroshi Takase, Masayuki Itoh, Yoichi Kato

## Abstract

Regionalization of the brain is a fundamental question in human developmental biology. Primary cilia are known for a critical organelle for dorsal/ventral fate of brain formation in mice, but little is known about how signaling in the primary cilia regulate regionalization of the human brain. Here, we found that signaling in the primary cilia function in regionalization of the brain using brain organoids derived from human induced pluripotent stem (iPS) cells. Deletion of a ciliary GTPase, *ARL13B*, induced partially ventralized neural stem cells in the dorsal cortical organoids, despite using a guided dorsal cortical organoid differentiation protocol. Mechanistically, *ARL13B* knockout (KO) neural stem cells decreased ciliary localization of GPR161, a negative regulator of SHH signaling in primary cilia and increased SONIC HEDGEHOG (SHH) signaling. *GPR161* deletion also induced ventralized neural stem cells in the dorsal cortical organoids, despite using the guided differentiation protocol. *GPR161* deletion increased SHH signaling mediated by decreased GLI3 repressor formation. Pharmacological treatment to increase cAMP levels rescued GLI3 repressor formation and the differentiation of dorsal neural stem cells in *GPR161* KO brain organoids. Importantly, elevating the amount of ciliary cAMP by optogenetics restored the generation of dorsal neural stem cells in *GPR161* KO brain organoids. These data indicate that spatial ciliary signaling, the ARL13B-GPR161-cAMP axis in primary cilia, is a fundamental regulator of the dorsal/ventral regionalization of the human brain.
