## Supplemental Table 1 for "Spatial ciliary signaling regulates the dorsal/ventral regionalization of human brain organoids"

### Sheet: Sheet1
Suuplementary table 1
Oligonucleotides	Source	Sequences (5’ to 3’)
ARL13B crRNA-1 (Design ID: Hs.Cas9.ARL13B.1.AA)	Integrated DNA Technologies	GATATCGGGAAAGCCTATAT
ARL13B crRNA-2 (Design ID: Hs.Cas9.ARL13B.1.AC)	Integrated DNA Technologies	AACCATGTTCAGCAATCTCG
GPR161 crRNA-1 (Design ID: Hs.Cas9.GPR161.1.AC)	Integrated DNA Technologies	CCACGGATGACCAACCAAAC
GPR161 crRNA-2 (Design ID: Hs.Cas9.GPR161.1.AE)	Integrated DNA Technologies	GATCTTCATGGGGTACACCA
sgArl13B-AA-F１	Integrated DNA Technologies	CTTTGACTTGGGAGGTGGAA
sgArl13B-AA-R1	Integrated DNA Technologies	CTTTAGTGGCCAATGCCATC
sgArl13B-AC-F2	Integrated DNA Technologies	TTGCAGTGCTATGTTTTGGAA
sgArl13B-AC-R2	Integrated DNA Technologies	AATTTTCGCACTCGTTCAGC
sgGpr161-F	Integrated DNA Technologies	CCCTCCATCCCTTTTCTAGC
sgGpr161-R	Integrated DNA Technologies	CTCTGAGCATCCTCCTCCAC
beta-actin-F	Integrated DNA Technologies	GATCTGGCACCACACCTTCT
beta-actin-R	Integrated DNA Technologies	GGGGTGTTGAAGGTCTCAAA
hGli1-F	Integrated DNA Technologies	AGCGTGAGCCTGAATCTGTG
hGli1-R	Integrated DNA Technologies	CAGCATGTACTGGGCTTTGAA
hGli2-F	Integrated DNA Technologies	CTGCCTCCGAGAAGCAAGAAG
hGli2-R	Integrated DNA Technologies	GCATGGAATGGTGGCAAGAG
hPtch1-F	Integrated DNA Technologies	GAAGAAGGTGCTAATGTCCTGAC
hPtch1-R	Integrated DNA Technologies	GTCCCAGACTGTAATTTCGCC
Mycoplasma-F	Trujillo et al	GGCGAATGGGTGAGTAAC
Mycoplasma-R	Trujillo et al	CGGATAACGCTTGCGACCT
YH146	Integrated DNA Technologies	GATAACTCTAGAGAATTC
YH147	Integrated DNA Technologies	GAGGCCGCCACCGCTAGC
YH144	Integrated DNA Technologies	AGCGGTGGCGGCCTCGCCAGCCCAGGCTCCGGG
YH145	Integrated DNA Technologies	TTCTCTAGAGTTATCTTACTTGTACAGCTCGTC
YH162	Integrated DNA Technologies	CCAAAACCGCATCACGAGGCCGCCACCGCTAGCCCA
YH163	Integrated DNA Technologies	TATATAAGCAGAGCTCGAGCTCGGATCCACTAGTCC
YH160	Integrated DNA Technologies	GTGATGCGGTTTTGGCAG
YH161	Integrated DNA Technologies	AGCTCTGCTTATATAGAC
chickenintron-ARL13B-F	Integrated DNA Technologies	AAAGAATTCGCCACCATGTTCAGTCTGATGGCCAGTTGC
linker-R	Integrated DNA Technologies	GCCCTTGCTCACCATCCCTCCGGAGGGCCCCTGG
pAAVS1-after chimeric intron-F	Integrated DNA Technologies	ATGGTGAGCAAGGGCGAGG
pAAVS1-prior to EGFP-R	Integrated DNA Technologies	GGTGGCGAATTCTTTGCCAAAATG
Antibodies	Source	Identifier
Acetylated alpha-tubulin (6-11B-1)	Sigma-Aldrich	Cat.# T6793
ARL13B	Proteintech	Cat.# 17711-1-AP
ARL13B	Biolegend	Cat.# 857602
Beta-actin (AC-15)	Santa Cruz	Cat.# sc-69879
Beta-catenin	Sigma-Aldrich	Cat.# C2206
Beta-tubulin III (TUJ1)	Santa Cruz	Cat.# sc-80005
BLBP	Millipore	Cat.# ABN14
CREB (LB9)	abcam	Cat.# ab178322
FOXA2 (HNF-3beta; RY-7)	Santa Cruz	Cat.# sc-101060
Gamma-tubulin (C-11)	Santa Cruz	Cat.# sc-7787
Gamma-tubulin (TU-30)	Santa Cruz	Cat.# sc-51715
GLI3	R and D Systems	Cat.# AF3690
GPR161	Proteintech	Cat.# 13398-1-AP
NKX2.2	Hybridoma Bank	Cat.# 74.5A5-s
Oct3/4 (C-10)	Santa Cruz	Cat.# sc-5279
Olig2	R and D Systems	Cat.# AF2418
PAX6	BioLegend	Cat.# 901301
PAX7	Hybridoma Bank	Cat.# Pax7
p-Histone H3 (C-2)	Santa Cruz	Cat.# sc-374669
Phosphorylated-CREB(S133)	abcam	Cat.# ab32096
Poly-E (GT335)	Adipogen	Cat.# AG-20B-0020-C100
SOX2 (E-4)	Santa Cruz	Cat.# sc-365823
Goat anti-Rabbit Secondary Antibody, Alexa Fluor 488	Invitrogen	Cat.# A-11008
Goat anti-Rabbit Secondary Antibody, Alexa Fluor 594	Invitrogen	Cat.# A-11037
Goat anti-Rabbit Secondary Antibody, Alexa Fluor™ 647	Invitrogen	Cat.# A-21244
Goat anti-Mouse IgG1 Secondary Antibody, Alexa Fluor 488	Invitrogen	Cat.# A21121
Goat anti-Mouse IgG1 Secondary Antibody, Alexa Fluor 555	Invitrogen	Cat.# A21127
Goat anti-Mouse IgG1 Secondary Antibody, Alexa Fluor 647	Invitrogen	Cat.# A-21240
Goat anti-Mouse IgG2a Secondary Antibody, Alexa Fluor 488	Invitrogen	Cat.# A-21131
Goat anti-Mouse IgG2a Secondary Antibody, Alexa Fluor 555	Invitrogen	Cat.# A-21137
Goat anti-Mouse IgG2a Secondary Antibody, Alexa Fluor 647	Invitrogen	Cat.# A-21241
Goat anti-Mouse IgG2b Secondary Antibody, Alexa Fluor 488	Invitrogen	Cat.# A-21141
Goat anti-Mouse IgG2b Secondary Antibody, Alexa Fluor 555	Invitrogen	Cat.# A-21147
Donkey anti-Goat IgG (H+L) Secondary Antibody, Alexa Fluor 555	Invitrogen	Cat.# A-21432
Sheep anti-Mouse IgG-HRP	GE Healthcare	Cat.# NA931
Mouse anti Goat IgG-HRP	Santa Cruz	Cat.# sc-2354
Sheep anti-rabbit IgG-HRP	GE Healthcare	Cat.# NA934
Plasmids	Source	Identifier
pXAT2	Oceguera-Yanez et al.,	Addgene: #80494
pAAVS1-CAG-EGFP	Oceguera-Yanez et al.,	Addgene: #80491
pgLAP5-CRYS-Arl13b-bPAC-GFP	Truong et al.,	N/A
pAAVS1-CAG-Arl13B-bPAC-EGFP	This paper	N/A
pAAVS1-CMV-Arl13B-EGFP	This paper	N/A
pAAVS1-Cry-Arl13B-EGFP	This paper	N/A
pAAVS1-P-CAG-mCh	Oceguera-Yanez et al.,	Addgene: #80492
pLJM-Empty	Golden et al.,	Addgene: #91980
Reagents	Source	Identifier
Q5 high fidelty DNA Polymerase	NEB	Cat.# M0491L
TrypLE express enzyme	Gibco	Cat.# 12604021
StemFit® AK02N	Ajinomoto	Cat.# RCAK02N
Y-27632	Chem scene	Cat.# CS-0878
iMatrix-511 silk (recombinant laminin-511)	Takara Bio	Cat.# T311
Stem Cell Banker	Takara	Cat.# CB045
AltR-tracrRNA with Atto550	Integrated DNA technologies	Cat.# 1075927
Alt-R S.p.HiFi Cas9 Nuclease V3	Integrated DNA technologies	Cat.# 1081060
Electroporation Cuvette 0.2cm	Bio-rad	Cat.# 1652086
DAPI	Sigma-Aldrich	Cat.# D8417
DMEM/F12	Invitrogen	Cat.# 11330-032
ATP	Sigma-Aldrich	Cat.# 10519979001
Magnesium Chloride Hexahydrate	Sigma-Aldrich	Cat.# 19-0190-5
Pottasium phosphate monobasic	Sigma-Aldrich	Cat.# P9791
Sodium hydrogen carbonate	Sigma-Aldrich	Cat.# 28-1850-5
D-(+)-Glucose	Nacalai	Cat.# 16806
Tris(hydroxymethyl)aminomethane	Nacalai	Cat.# 35434-34
Pottasium Chloride	Nacalai	Cat.# 28514-75
Nonidet P-40 (NP-40)	Nacalai	Cat.# 23640-94
Tween 20 (Polyoxyethylene Sorbitan Monolaurate)	Nacalai	Cat.# 28353-85
Proteinase K	Sigma-Aldrich	Cat.# 03 115 852 001
Q5 High-Fidelity DNA Polymerase	New England Biolabs	Cat.# M0491
96-well round bottom ultra loiw attachment microplate	Corning	Cat.# 7007
Nunclon Sphera 96-Well, Nunclon Sphera-Treated, U-Shaped-Bottom Microplate	ThermoFisher Scientific	Cat.# 174925
KnockOut Serum Replacement	Thermo Fisher Scientific	Cat.# 10828010
MEM Non-essential amino acids solution (100X)	Gibco	Cat.# 11140
L-glutamine	Thermo Fisher Scientific	Cat.# 25030081
LDN-193189	Cayman Chemical	Cat.# 19396
SB-431542	Cayman Chemical	Cat.# 13031
XAV939	Cayman Chemical	Cat.# 13596
2-mercaptoethanol	Wako	Cat.# 133-14571
200mM L-Glutamine	Nacalai	Cat.# 16948-04
Penicillin-Streptomycin Mixed Solution	Nacalai	Cat.# 26253-84
MACS Neuro Medium	Miltenyi Biotec	Cat.# 130-093-570
Insulin	Nacalai	Cat.# 12878-86
N2 supplement	R and D Systems	Cat.# AR009
NeuroBrew-21 supplement without VitA	Miltenyi Biotec	Cat.# 130-097-263
NeuroBrew-21 supplement	Miltenyi Biotec	Cat.# 130-093-566
L-Ascorbic acid	Sigma-Aldrich	Cat.# A92902
2-hydroxyethyl methacrylate	Sigma-Aldrich	Cat.# P3932
EZ-sphere 24-well plates	Iwaki	Cat.# 4820-900SP
Disposable surgical scalpel	Kai medical	Cat.# No. 10 510-A
Matrigel	Corning	Cat.# 354234
EGF	Almone Labs	Cat.# E-100
bFGF	Gift from Dr. Spees	Shimada et al., J. Neuroscience 2012
Poly-D-Lysine	R and D systems	Cat.# 3439-100-01
Laminin	Corning	Cat.# 354232
Paraformaldehyde	Wako	Cat.# 162-16065
Tissue-Tek O.C.T. Compound	Sakura Finetek	Cat.# 4583
Sucrose	Nacalai	Cat.# 09589-05
Triton X-100	Sigma-Aldrich	Cat.# 30-5140-5
Fluoromount-G	SouthernBiotech	Cat.# 0100-01
Normal Serum Block (GOAT)	Biolegend	Cat.# 927503
CC/Mount	Diagnostic Biosystems	Cat.# K002
FBS	Sigma-Aldrich	Cat.# 172012
Plastic cover glass	Sumitomo Bakelite	Cat.# MS-92132Z
Marienfeld Superior Borosilicate Glass Cover Glasses, Round	Paul Marienfeld GmbH	Cat.# 0111520
Isogen II	NipponGene	Cat.# 311-07361
ReverTra Ace qPCR RT Master Mix with gDNA remover	Toyobo	Cat.# FSQ-301
Faststart universal sybr green master (ROX)	Sigma-Aldrich	Cat.# 4913914001
Halt Protease and Phosphatase Inhibitor Cocktail	ThermoFisher Scientific	Cat.# 78445
Sodium Chloride	Sigma-Aldrich	Cat.# 3014
Sodium deoxycholate	Sigma-Aldrich	Cat.# D6750
SDS (Sodium dodecyl sulfate)	Sigma-Aldrich	Cat. #28-3260-5
Glycerol	Sigma-Aldrich	Cat.# 12-1120-3
Bromophenolblue	Sigma-Aldrich	Cat.# 03-4140-3
DTT	Nacalai	Cat.# 14128-62
Polyvinylidene difluoride membrane	Millipore	Cat.# IPVH00010
Glycine	Sigma-Aldrich	Cat.# G7126
Methanol	Sigma-Aldrich	Cat.# 19-2410-4
Gel blotting paper	Whatman	Cat.# GB003
BLUE Star PLUS Prestained Protein-Ladder	Nippon Genetics	Cat.# NE-MWP04
Luminata Forte Western HRP Substrate	Millipore	Cat.# WBLUF0500
Western Blot Stripping Buffer	ThermoFisher Scientific	Cat.# 21059
76 razor	Nissin EM	Cat.# 4761
Glutaraldehyde Solution	Electron Microscopy Sciences	Cat.# 111-30-8
Osmium tetroxide	Sigma-Aldrich	Cat.# 1.24505
Quetol 812 epoxy resin	Nissin	Cat.# 340-H
Uranyl acetate	Merck	Cat.# 8473
In-Fusion Cloning Kit	Takara	Cat.# 639650
Arduino Uno SMD R3	Arduino	Cat.# A000073
Gravity relay module	DFRobot	Cat.# DFR0643
470 nm LED device	Optocode	Cat.# LEDB-SBOXHP
660 nm LED stand light	Optocode	Cat.# LED660-100STND
Critical Commercial kit
RNA Premium kit	Nippon Genetics	Cat.# FG-81050
In-Fusion HD cloning kit	Takara	Cat.# 639650
Lipofectamine Stem Transfection Reagent	ThermoFisher scientific	Cat.# STEM00001
Software and algorithms
Fiji (ImageJ) (Version 1.54f)	RRID:SCR_002285	https://imagej.net/software/fiji/downloads
Olympus Fluoview (Version 2.6)	RRID:SCR_020339	https://www.olympus-lifescience.com/en/laser-scanning/fv3000/
Zeiss Zen (Version 3.5)	RRID:SCR_013672	https://www.zeiss.com/microscopy/us/products/software/zeiss-zen.html
Hitachi S-4800 (Version 5.3)	N/A	N/A
Jeol TEM Center (Version 1.7)	N/A	https://www.jeol.com/products/scientific/tem/JEM-1400Plus.php
Olympus Cell sense (Version 2.3)	RRID:SCR_014551	https://www.olympus-lifescience.com/en/software/cellsens/
Nikon NIS-Elements (Version 5.2)	RRID:SCR_014329	https://www.microscope.healthcare.nikon.com/products/software/nis-elements
GraphPad Prism (Version 9.5.1)	RRID:SCR_002798	https://www.graphpad.com/
BD FACSDiva (Version 9.4)	RRID:SCR_001456	https://www.bdbiosciences.com/en-us
FlowJo (Version 10.8.1)	RRID:SCR_008520	https://www.flowjo.com/
Ape (Version 3.1.3)	RRID:SCR_014266	https://jorgensen.biology.utah.edu/wayned/ape/
ChatGPT 3.5	N/A (For the grammar check)	https://chat.openai.com/
DEEPL Write	N/A (For the grammar check)	https://www.deepl.com/write
Grammarly	N/A (For the grammar check)	https://www.grammarly.com/
Menderely	RRID:SCR_002750	https://www.mendeley.com/search/
Arduino IDE 2.3.1	N/A	https://www.arduino.cc/en/software
Fastp (v0.23.2)	RRID:SCR_016962	https://github.com/OpenGene/fastp
Bowtie2 (v2.2.5)	RRID:SCR_016368	https://bowtie-bio.sourceforge.net/bowtie2/index.shtml
SAMtools (v1.15.1)	RRID:SCR_002105	https://www.htslib.org/
deepTools (v3.5.1)	RRID:SCR_016366	https://deeptools.readthedocs.io/en/develop/
HOMER (v4.11)	RRID:SCR_010881	http://homer.ucsd.edu/homer/
IGV (v2.17.4)	RRID:SCR_011793	https://igv.org/doc/desktop/
Experimental models: Cell lines
human 201B7 iPS cells	Riken	201B7
human Windy iPS cells	Nishino et al.,	Windy (#51)
human 201B7 iPS cells ARL13B-KO1	This paper	N/A
human 201B7 iPS cells ARL13B-KO2	This paper	N/A
human 201B7 iPS cells GPR161-KO1	This paper	N/A
human 201B7 iPS cells GPR161-KO2	This paper	N/A
human Windy iPS cells ARL13B-KO1	This paper	N/A
human Windy iPS cells ARL13B-KO2	This paper	N/A
human Windy iPS cells GPR161-KO1	This paper	N/A
human Windy iPS cells GPR161-KO2	This paper	N/A
human 201B7 iPS cells ciliary-bPAC-EGFP GPR161-KO2	This paper	N/A
